# Comparative human embryo-mapping reveals neural bias of neuromesodermal progenitors in stem cell axial elongation models

**DOI:** 10.64898/2026.03.06.710064

**Authors:** Yuting Wang, Rafaella Buzatu, Cecile Herbermann, Micha Drukker, Christian Schröter

## Abstract

Elongation of the human body axis is driven by the coordinated differentiation of neural and mesodermal tissues. Pluripotent stem cell-based organoid models recapitulate key aspects of axial elongation, but how they relate to the regional organization of axial development in the embryo remains unclear. Here, we map scRNA-seq from twelve stem cell-based axial organoids to a stage-matched embryo. Integrated transcriptomic and trajectory analyses show that human axial development involves three origins: forebrain neural progenitors, primitive streak mesoderm, and neuromesodermal progenitors (NMPs) with posterior potency. Axial organoids capture subsets of these origins, and contain NMPs with strong neural bias. A multivariate regression model linking pathway modulation to cell type frequencies revealed a key role of TGF-β inhibition in the transition from anterior to posterior progenitors. Together, these findings clarify how the human body axis is partitioned into distinct domains by coordinated progenitor states and signaling.
