## Supplementary material for "Comparative human embryo-mapping reveals neural bias of neuromesodermal progenitors in stem cell axial elongation models": Table S2. Composition of differentiation media used across organoid protocols

### Sheet: Sheet1
Protocol	CHIR	FGF	LDN	DMH1	SB	A8301	RA	RAL	SAG	Matrix	Medium	Reference
NT_Xue	3 μM	FGF8 200 ng ml-1	0.5 μM		10 μM		500 nM			100% Geltrex	N2B27	Xue et al., (2024)
NT_Anand	3 μM		0.5 μM			0.5 μM				6% Matrigel	DMEM/F12	Anand et al., (2022)
NT_Sanaki-Matsumiya	5 μM	bFGF 20 ng ml-1		2 μM	10 μM					10% Matrigel	N2B27	Sanaki-Matsumiya et al., (2022)
SM_Yamanaka	5 μM				10 μM					10% Matrigel	AK02N-C	Yamanaka et al., (2022)
SM_Sanaki-Matsumiya	10 μM	bFGF 20 ng ml-1		2 μM	10 μM					10% Matrigel	N2B27	Sanaki-Matsumiya et al., (2022)
SM_Miao	3 μM		0.5 μM							5-10% Matrigel	N2B27	Miao et al., (2023)
SM_Yaman	4 μM		0.5 μM			0.5 μM				6% Matrigel	DMEM/F12	Yaman et al., (2023)
TK_Rito	3 μM	FGF2 5ng μl-1	0.1 μM		10 μM			40 nM			N2B27	Rito et al., (2025)
TK_Gribaudo	4 μM						10 nM		500 nM	50% Matrigel	N2B27	Gribaudo et al., (2024)
TK_Makwana	2-5 μM	bFGF 20 ng ml-1			10 μM			1 μM		10% Matrigel	N2B27	Matsumiya,et al., (2022)
TK_Sanaki-Matsumiya	7 μM	bFGF 20 ng ml-1		2 μM	10 μM					10% Matrigel	N2B27	Sanaki-Matsumiya et al., (2022)
TK_Hamazaki	3.25>1 μM				10 μM		500 > 100 nM			5-10% Matrigel	NDiff227	Hamazaki et al., (2024)
