## Supplementary material for "Comparative human embryo-mapping reveals neural bias of neuromesodermal progenitors in stem cell axial elongation models": Table S3. List of datasets included in this study

### Sheet: Sheet1
Dataset	Study Accession	Sample Accession	Quality control
PCW3	PRJNA648709	GSM4695826	nFeature_RNA 800–8000, nCount_RNA > 7500, percent.mt < 12%
NT_Xue	GSE194225	GSM5831052(Day4) GSM5831053(Day9)	nFeature_RNA 4000–12000, percent.mt < 15%
NT_Anand	GSE220472	GSM6805318	nFeature_RNA > 2500, percent.mt < 20%
NT_Sanaki-Matsumiya	PRJEB49868	SAMEA12131274	nFeature_RNA > 2500, percent.mt < 20%
SM_Yamanaka	GSE199576	GSM5975287 (Day2) GSM5975288(Day3) GSM5975291(Day4) GSM5975296(Day5)	nFeature_RNA 2500–8000, percent.mt 2–15%
SM_Sanaki-Matsumiya	PRJEB49868	SAMEA12131272	nFeature_RNA > 4000, percent.mt < 15%
SM_Miao	PRJNA800761	GSM5837938 (Day1) GSM5837939 (Day2) GSM5837943 (Day3) GSM5837944 (Day4)	nFeature_RNA > 2500, percent.mt < 15%
TK_Rito	GSE255338	GSM8069906(Day3) GSM8069909(Day5) GSM8069912(Day7)	nFeature_RNA 4000–8000, percent.mt <15%
TK_Gribaudo	GSE215983	GSM6652421	nFeature_RNA 2500–14000, percent.mt <15%
TK_Makwana	PRJNA1117399	GSM8291523 (Day3) GSM8291524 (Day4) GSM8291525 (Day5)	nFeature_RNA 2500–8000, percent.mt 2–15%
TK_ Sanaki-Matsumiya	PRJEB49868	SAMEA12131274	nFeature_RNA >2500, percent.mt <20%
TK_Hamazaki	PRJNA859692	GSM6341944 (Day4) GSM6341945 (Day5)	percent.mt < 30
